# Gigabase-scale deletion scanning of the human genome

**DOI:** 10.64898/2026.05.29.728882

**Authors:** Jonas Koeppel, Aidan Keith, Samantha Sgrizzi, Peixi Chen, Riza M. Daza, Faaiz Quaisar, Eleftheria Anastasia, Zihao Song, Jay Shendure, Sudarshan Pinglay

## Abstract

What fraction of the human genome is essential for cellular viability? To date, essentiality in human cells has been mapped almost exclusively at the level of individual open reading frames (ORFs). Whether noncoding regions and broader architectural features of the genome are required for human cells to remain viable, and where the boundaries of any such regions lie, remains largely unexplored. Here we introduce Shred-seq, which couples Type I-C CRISPR-Cas3-mediated deletions with phage polymerase-based genotyping to enable large-scale deletion scans of the human genome. Shred-seq leverages thousands of genomically integrated, mapped target sites as launchpads for Cas3 to initiate unidirectional deletions ranging in size from hundreds of base pairs (bp) to hundreds of kb. Breakpoints are directly captured at high resolution by *in vitro* or *in situ* transcription from flanking phage polymerase promoters, enabling bulk or single-cell phenotyping, respectively. In this proof-of-concept, we generate and genotype 36,257 independent deletions originating from 9,604 Cas3 launchpads, individually spanning 100 bp to 500 kb, collectively covering 461 Mb (14% of the human genome), and totaling to 2.55 Gb of deleted sequence (∼10-fold coverage of these regions). Surviving deletions are depleted not only for essential protein-coding genes, but also for active, conserved and mutation-constrained non-coding sequences, directly quantifying purifying selection across both coding and noncoding intervals. Deletion length distributions further enable annotation-agnostic fine mapping of essential region boundaries and establish an empirical lower bound on the fraction of the human genome required for cellular viability. Finally, we demonstrate compatibility with single-cell RNA-seq (scRNA-seq), enabling direct linkage of specific deletions to transcriptional phenotypes. Together, Shred-seq provides a scalable platform for the systematic dissection of genome architecture and noncoding function, as well as for generating training data for predictive and generative models of genome structure-function, analogous to the roles that conventional Perturb-seq screens play for ORFs. By enabling the empirical delimitation of the genomic content required for human cellular viability, Shred-seq may also open a path to the construction of a minimal human genome.
