## Supplementary Tables 1-6 for "Gigabase-scale deletion scanning of the human genome"

### Sheet: Table S1 – Experiments
Experiment	Cell line	Replicate	Ploidy	Beacon version	Delivery	No. of beacons	Timepoint	Selection status	Sort status	No. of deletions
Pilot	HAP1	R1	diploid	v1	PiggyBac	6549	day 3	Pre-selection	Non sorted	855
Pilot	HAP1	R2	diploid	v1	PiggyBac	6549	day 3	Pre-selection	Non sorted	683
Pilot	HAP1	R1	diploid	v1	PiggyBac	6549	day 15	Post-selection	Non sorted	485
Pilot	HAP1	R2	diploid	v1	PiggyBac	6549	day 15	Post-selection	Non sorted	136
Pilot	HAP1	R1	diploid	v1	PiggyBac	6549	day 27	Post-selection	GFP- sorted	609
Pilot	HAP1	R2	diploid	v1	PiggyBac	6549	day 27	Post-selection	GFP- sorted	752
HAP1 PB v1	HAP1	R1	haploid/diploid mix	v1	PiggyBac	741	day 3	Pre-selection	Non sorted	1212
HAP1 PB v1	HAP1	R2	haploid/diploid mix	v1	PiggyBac	741	day 3	Pre-selection	Non sorted	2174
HAP1 PB v1	HAP1	R1	haploid	v1	PiggyBac	741	day 15	Post-selection	GFP- & haploid sorted	1807
HAP1 PB v1	HAP1	R2	haploid	v1	PiggyBac	741	day 15	Post-selection	GFP- & haploid sorted	1793
HAP1 PB v1	HAP1	R1	diploid	v1	PiggyBac	741	day 15	Post-selection	GFP- & diploid sorted	1130
HAP1 PB v1	HAP1	R2	diploid	v1	PiggyBac	741	day 15	Post-selection	GFP- & diploid sorted	1263
HAP1 Lenti v2	HAP1	R1	haploid	v2	Lentivirus	659	day 3	Pre-selection	Non sorted	1106
HAP1 Lenti v2	HAP1	R2	haploid	v2	Lentivirus	659	day 3	Pre-selection	Non sorted	782
HAP1 Lenti v2	HAP1	R1	haploid	v2	Lentivirus	659	day 15	Post-selection	GFP- & haploid sorted	617
HAP1 Lenti v2	HAP1	R2	haploid	v2	Lentivirus	659	day 15	Post-selection	GFP- & haploid sorted	616
HAP1 PB v3	HAP1	R1	haploid	v3	PiggyBac	1655	day 4	Pre-selection	Non sorted	5689
HAP1 PB v3	HAP1	R2	haploid	v3	PiggyBac	1655	day 4	Pre-selection	Non sorted	7028
HAP1 PB v3	HAP1	R1	haploid	v3	PiggyBac	1655	day 18	Post-selection	GFP- & haploid sorted	3689
HAP1 PB v3	HAP1	R2	haploid	v3	PiggyBac	1655	day 18	Post-selection	GFP- & haploid sorted	3831

### Sheet: Table S2 – Features
Feature name	Feature type	Description	Cell line	Reference	Source
TAD boundaries	Fractional	Overlapping TAD boundary		4D nucleome project (Sanborn et al., PNAS 2015; Reiff et al., Nature Comms 2022)	https://data.4dnucleome.org/files-processed/4DNFIL8KHJD9/@@download/4DNFIL8KHJD9.bed.gz
A compartment	Fractional	Overlapping A compartment		4D nucleome project (Sanborn et al., PNAS 2015; Reiff et al., Nature Comms 2022)	https://data.4dnucleome.org/files-processed/4DNFIAXG3ZPL/@@download/4DNFIAXG3ZPL.bw
B compartment	Fractional	Overlapping B compartment		4D nucleome project (Sanborn et al., PNAS 2015; Reiff et al., Nature Comms 2022)	https://data.4dnucleome.org/files-processed/4DNFIAXG3ZPL/@@download/4DNFIAXG3ZPL.bw
Lamina-associated domains	Fractional	Overlapping LMN1B lamina-associated domain		4D nucleome project (van Schaik et al., EMBO Rep. 2020; Reiff et al., Nature Comms 2022)	https://data.4dnucleome.org/files-processed/4DNFI4VAK5M4/@@download/4DNFI4VAK5M4.bed.gz
ChromHMM accessible heterochromatin	Fractional	Fraction overlapping Accessible heterochromatin	HAP1	ENCODE Project Consortium, Nature, 2012; Zhang et al., Nature Communications, 2020	ENCFF162WTC_ENCFF639UYT_ENCFF216JJJ_GSM6165952_GSM2897158_ENCFF461TZF_ENCFF742SZS
ChromHMM active TSS	Fractional	Fraction overlapping Active TSS	HAP1	ENCODE Project Consortium, Nature, 2012; Zhang et al., Nature Communications, 2020	ENCFF162WTC_ENCFF639UYT_ENCFF216JJJ_GSM6165952_GSM2897158_ENCFF461TZF_ENCFF742SZS
ChromHMM enhancer	Fractional	Fraction overlapping Enhancer	HAP1	ENCODE Project Consortium, Nature, 2012; Zhang et al., Nature Communications, 2020,	ENCFF162WTC_ENCFF639UYT_ENCFF216JJJ_GSM6165952_GSM2897158_ENCFF461TZF_ENCFF742SZS
ChromHMM enhancer open	Fractional	Fraction overlapping Enhancer open	HAP1	ENCODE Project Consortium, Nature, 2012; Zhang et al., Nature Communications, 2020	ENCFF162WTC_ENCFF639UYT_ENCFF216JJJ_GSM6165952_GSM2897158_ENCFF461TZF_ENCFF742SZS
ChromHMM flanking active TSS	Fractional	Fraction overlapping Flanking active TSS	HAP1	ENCODE Project Consortium, Nature, 2012; Zhang et al., Nature Communications, 2020,	ENCFF162WTC_ENCFF639UYT_ENCFF216JJJ_GSM6165952_GSM2897158_ENCFF461TZF_ENCFF742SZS
ChromHMM genic enhancer	Fractional	Fraction overlapping Genic Enhancer	HAP1	ENCODE Project Consortium, Nature, 2012; Zhang et al., Nature Communications, 2020	ENCFF162WTC_ENCFF639UYT_ENCFF216JJJ_GSM6165952_GSM2897158_ENCFF461TZF_ENCFF742SZS
ChromHMM genic heterochromatin	Fractional	Fraction overlapping Genic Heterochromatin	HAP1	ENCODE Project Consortium, Nature, 2012; Zhang et al., Nature Communications, 2020,	ENCFF162WTC_ENCFF639UYT_ENCFF216JJJ_GSM6165952_GSM2897158_ENCFF461TZF_ENCFF742SZS
ChromHMM heterochromatin	Fractional	Fraction overlapping Heterochromatin	HAP1	ENCODE Project Consortium, Nature, 2012; Zhang et al., Nature Communications, 2020	ENCFF162WTC_ENCFF639UYT_ENCFF216JJJ_GSM6165952_GSM2897158_ENCFF461TZF_ENCFF742SZS
ChromHMM poised TSS	Fractional	Fraction overlapping Poised TSS	HAP1	ENCODE Project Consortium, Nature, 2012; Zhang et al., Nature Communications, 2020	ENCFF162WTC_ENCFF639UYT_ENCFF216JJJ_GSM6165952_GSM2897158_ENCFF461TZF_ENCFF742SZS
ChromHMM quiescent	Fractional	Fraction overlapping Quiescent	HAP1	ENCODE Project Consortium, Nature, 2012; Zhang et al., Nature Communications, 2020	ENCFF162WTC_ENCFF639UYT_ENCFF216JJJ_GSM6165952_GSM2897158_ENCFF461TZF_ENCFF742SZS
ChromHMM quiescent genic	Fractional	Fraction overlapping Quiescent genic	HAP1	ENCODE Project Consortium, Nature, 2012; Zhang et al., Nature Communications, 2020	ENCFF162WTC_ENCFF639UYT_ENCFF216JJJ_GSM6165952_GSM2897158_ENCFF461TZF_ENCFF742SZS
ChromHMM repressed polycomb	Fractional	Fraction overlapping Repressed polycomb	HAP1	ENCODE Project Consortium, Nature, 2012; Zhang et al., Nature Communications, 2020	ENCFF162WTC_ENCFF639UYT_ENCFF216JJJ_GSM6165952_GSM2897158_ENCFF461TZF_ENCFF742SZS
ChromHMM strong transcription	Fractional	Fraction overlapping Transcription strong	HAP1	ENCODE Project Consortium, Nature, 2012; Zhang et al., Nature Communications, 2020	ENCFF162WTC_ENCFF639UYT_ENCFF216JJJ_GSM6165952_GSM2897158_ENCFF461TZF_ENCFF742SZS
ChromHMM weak transcription	Fractional	Fraction overlapping Transcription weak	HAP1	ENCODE Project Consortium, Nature, 2012; Zhang et al., Nature Communications, 2020,	ENCFF162WTC_ENCFF639UYT_ENCFF216JJJ_GSM6165952_GSM2897158_ENCFF461TZF_ENCFF742SZS
ChromHMM repressed polycomb weak	Fractional	Fraction overlapping Weak repressed polycomb	HAP1	ENCODE Project Consortium, Nature, 2012; Zhang et al., Nature Communications, 2020,	ENCFF162WTC_ENCFF639UYT_ENCFF216JJJ_GSM6165952_GSM2897158_ENCFF461TZF_ENCFF742SZS
Earlier replication	Fractional	Fraction overlapping early-replicating DNA	HAP1	Emerson et al., Nature, 2022	https://www.ncbi.nlm.nih.gov/geo/download/?acc=GSE190117&format=file&file=GSE190117%5FblHAP1%5Fwt%5FRT%5F50k%5Fhg38%5Fpreqnorm%2Ebedgraph%2Egz
Later replication	Fractional	Fraction overlapping late-replicating DNA	HAP1	Emerson et al., Nature, 2022	https://www.ncbi.nlm.nih.gov/geo/download/?acc=GSE190117&format=file&file=GSE190117%5FblHAP1%5Fwt%5FRT%5F50k%5Fhg38%5Fpreqnorm%2Ebedgraph%2Egz
gnomAD z-score > 3	Binary	1kb windows with gnomAD z-score > 3		Chen et al., Nature, 2023	https://storage.googleapis.com/gnomad-nc-constraint-v31-paper/download_files/constraint_z_genome_1kb.qc.download.txt.gz
Exon	Binary	Overlapping exons		Encode v110. Prefiltered for appris transcripts.	https://ftp.ensembl.org/pub/release-110/gtf/homo_sapiens/Homo_sapiens.GRCh38.110.gtf.gz
Start codon	Binary	Overlapping start codon		Encode v110. Prefiltered for appris transcripts.	https://ftp.ensembl.org/pub/release-110/gtf/homo_sapiens/Homo_sapiens.GRCh38.110.gtf.gz
Stop codon	Binary	Overlapping stop codon		Encode v110. Prefiltered for appris transcripts.	https://ftp.ensembl.org/pub/release-110/gtf/homo_sapiens/Homo_sapiens.GRCh38.110.gtf.gz
3' UTR	Binary	Overlapping 3' UTR		Encode v110. Prefiltered for appris transcripts.	https://ftp.ensembl.org/pub/release-110/gtf/homo_sapiens/Homo_sapiens.GRCh38.110.gtf.gz
5' UTR	Binary	Overlapping 5' UTR		Encode v110. Prefiltered for appris transcripts.	https://ftp.ensembl.org/pub/release-110/gtf/homo_sapiens/Homo_sapiens.GRCh38.110.gtf.gz
Protein coding	Binary	Overlapping protein-coding genes
lncRNA	Binary	Overlapping lncRNA genes
miRNA	Binary	Overlapping miRNA genes
snRNA	Binary	Overlapping snRNA genes
snoRNA	Binary	Overlapping snoRNA genes
PhyloP mean	Continuous	Mean phyloP score		Christmas et al., Science, 2023	https://hgdownload.soe.ucsc.edu/goldenPath/hg38/phyloP447way/hg38.phyloP447way.bw
GC content mean	Continuous	GC content		UCSC genome browser	http://hgdownload.cse.ucsc.edu/gbdb/hg38/bbi/gc5BaseBw/gc5Base.bw
SV length	Continuous	Length of SV (log10)	HAP1	This project	This project
Coding gene dispensability (CRISPR)	Continuous	Value of the gene with the lowest relative fitness (from a HAP1-specific CRISPR screen) that overlaps the variant. A lower score means a gene is more essential.	HAP1	Aregger et al., Nature Metabolism, 2020	https://doi.org/10.1038/s42255-020-0211-z
Coding gene dispensability (DepMap)	Continuous	Value of the gene with the lowest relative fitness (average of 1000+ cancer cell lines) that overlaps the variant. A lower score means a gene is more essential.	HAP1	Arafeh et al., Nature Reviews Cancer, 2025	https://depmap.org/portal/data_page
lncRNA dispensability (CRISPR)	Continuous	Value of the gene with the lowest relative fitness (from a HAP1-specific lncRNA Cas13 screen) that overlaps the variant. A lower score means a gene is more essential.	HAP1	Liang et al., Figshare, 2025	https://doi.org/10.6084/M9.FIGSHARE.30370171

### Sheet: Table S3 – Constrained regions
Barcode	Chromosome	Position	Number of deletions	Adjusted p value	Putative essential gene
TTCAAGTACCGG	chr1	23150932	40	0.0158652	KDM1A
CCTGGCCAGTTG	chr1	117897689	13	0.0159951	WDR3
CTCCTAGGTTAC	chr1	236511810	13	0.0159951	HEATR1
CTTACCACCGCT	chr17	37493482	21	0.0159951	DDX52 (DUSP14, SYNRG)
GAGTTATGTGGA	chr2	38864459	27	0.0468489	SOS1 (MORN2)
CTTTAATGTTAA	chr3	49419658	23	0.0159951	No obvious ones but potentially a CTCF. Also see Supplementary Note 1
GTGTGTCCGCCG	chr8	30526333	27	0.0203065	GTF2E2

### Sheet: Table S4 – Gene fragments
Name	Purpose	Provider	Sequence
beacon_V1_fragment	Cloning V1 beacons	IDT	agcgctagGGTCTCgctagcTAATACGACTCACTATAGGCCTTAGCCGCTAATAGGTGAGCTGAGACGAGTCAGCATGCGTCTCTGCTTTAAGGCCGGTCCTAGCAACCTATAGTGAGTCGTATTAatggaggcggtactatgtagatgagaattcaggagcaaactgggaaaagcaactgcttccaaatatttgtgatttttacagtgtagttttggaaaaactcttagcctaccaattcttctaagtgttttaaaatgtgggagccagtacacatgaagttatagagtgttttaatgaggcttaaatatttaccgtaactatgaaatgctacgcatatcatgctgttcaggctccgtggccacgcaactcatacttccggaatagccaccATGGTGA…
beacon_V4_fragment	Cloning V4 beacons	Twist Bioscience	tagatcatgctagcatggaggcggtactatgtagatgagaattcaggagcaaactgggaaaagcaactgcttccaaatatttgtgatttttacagtgtagttttggaaaaactcttagcctaccaattcttctaagtgttttaaaatgtgggagccagtacacatgaagttatagagtgttttaatgaggcttaaatatttaccgtaactatgaaatgctacgcatatcatgctgttcaggctccgtggccacgcaactcatacttccggaatagccaccATGGTGAGCAAGGGCGAGgttggtatcaaGAATTTAATACGACTCACTATAGGGATAATCCTTAGCCGCTAATAGGTGAGCTGAGACGAGTCAGCATGCGTCTCTCTTTGTTGGTGGAC…

### Sheet: Table S5 – Oligos
ID	Name	Purpose	Provider	Sequence
Oligo 1	beacon_barcode	Inserting barcodes to V1 beacons	IDT	GGCCTTAGCCGCTAATAGGTGAGCNNNNNNNNNNNNGCTTTAAGGCCGGTCCTAGCAACC
Oligo 2	PB_v2_insert_F	Making PB V2 beacon	IDT	GACGCATGactagatcatgctagcGAATTTAATACGACTCACTATAGGGATAATCCTTAGCCGCTAATAGGTGAGC
Oligo 3	PB_v2_insert_R	Making PB V2 beacon	IDT	ttcacgacaggccttcgaaTCACTTGT
Oligo 4	Lenti_v2_insert_F	Making Lenti V2 beacon	IDT	gcagagatccagtttggactagtGAATTTAATACGACTCACTATAGGGATAATCCTTAGCCGCTAATAGGTGAGC
Oligo 5	Lenti_v2_insert_R	Making Lenti V2 beacon	IDT	agaggttgattaggatctatttacttgtacagctcgtccatgccgag
Oligo 6	SB_v2_insert_F	Making SB V2 beacon	IDT	tcggtaaggggtccgctatctagaTAATACGACTCACTATAGGGATAATCCTTAGCCGCTAATAGGTGAGC
Oligo 7	SB_v2_insert_R	Making SB V2 beacon	IDT	gaatgcggcgatgtttcggtaaggggtcccactagttgagagacacaaaaaattccaacacac
Oligo 8	beacon_V3_barcode	Inserting barcodes to V3 beacons	IDT	GTGTAAAATTGACGCATGACTAGATCATGCTAGCGAATTTAATACGACTCACTATAGGGATAATCCTTAGCCGCTAATAGGTGAGCNNNNNNNNNNNNGCTTTAAGGCCGGTCCTAGCAAATTCTATAGTGTCACCTAAATATGGAGGCGGTACTATGTAGATGAGAATTCAGGAGCAAACTGGGAAAAGCAACT
Oligo 9	crGFP_F	Cloning GFP-targeting crRNA	IDT	aaacAGGGTCAGCTTGCCGTAGGTGGCATCGCCCTCGCC
Oligo 10	crGFP_R	Cloning GFP-targeting crRNA	IDT	ctgaGGCGAGGGCGATGCCACCTACGGCAAGCTGACCCT
Oligo 11	T7_RT	Reverse transcription of T7 libraries	IDT	TCGTCGGCAGCGTCAGATGTGTATAAGAGACAGNNNNNNNN
Oligo 12	PCR1_F	PCR1 for reverse transcribed T7 libraries	IDT	TCGTCGGCAGCGTCAGATGTGTATAAGAGACAG
Oligo 13	PCR1_CS1_R	PCR1 for reverse transcribed T7 mapping libraries. Adds UMI.	IDT	GTGACTGGAGTTCAGACGTGTGCTCTTCCGATCTNNNNNNNNNNTTGCTAGGACCGGCCTTAAAGC
Oligo 14	PCR1_CS2_R	PCR1 for reverse transcribed T7 deletion libraries. Adds UMI.	IDT	GTGACTGGAGTTCAGACGTGTGCTCTTCCGATCTNNNNNNNNNNCCTTAGCCGCTAATAGGTGAGC
Oligo 15	PCR2_Nextera-P5_F	Indexing PCR for T7 libraries. 10N denotes indices for demultiplexing.	IDT	AATGATACGGCGACCACCGAGATCTACACNNNNNNNNNNTCGTCGGCAGCGTCAGAT
Oligo 16	PCR2_TruSeq2-P7_R	Indexing PCR for T7 libraries. 6N denotes indices for demultiplexing.	IDT	CAAGCAGAAGACGGCATACGAGATNNNNNNGTGACTGGAGTTCAGACGTGTG
Oligo 17	chr4:113Mb_delF	Long-range PCR to identify Cas3-induced deletions	IDT	GTAAGCCGGTCCACCAACAAAGNNNNNNNNNNTTCACTGGAGTGGCTCACAGAG
Oligo 18	CS2_F	Long-range PCR to identify Cas3-induced deletions	IDT	CCTTAGCCGCTAATAGGTGAGC
Oligo 19	CS1_nextera_F	Amplicon sequencing for beacon barcodes	IDT	TCGTCGGCAGCGTCAGATGTGTATAAGAGACAGTTGCTAGGACCGGCCTTAAAGC
Oligo 20	10X-TSO-LNA	Used for second strand synthesis using the template-jumping reverse transcriptase	IDT	AAGCAGTGGTATCAACGCAGAGTACATrGrG+G
Oligo 21	10X-CS2_capture	Used to enrich for IST molecules during RT and for PCR amplification of T7 IST library	IDT	GTCTCGTGGGCTCGGAGATGTGTATAAGAGACAGCCTTAGCCGCTAATAGGTGAGC
Oligo 22	10X-P5-amp	PCR amplification of T7 IST library	IDT	ACGACGCTCTTCCGATCT
Oligo 23	PCR2_T7_IST_P5_F	Indexing PCR for T7 IST library. 10N denotes indices for demultiplexing.	IDT	AATGATACGGCGACCACCGAGATCTACACNNNNNNNNNNACACTCTTTCCCTACACGACGCTCTTCCGATCT
Oligo 24	PCR2_T7_IST_P7_R	Indexing PCR for T7 IST library. 8N denotes indices for demultiplexing.	IDT	CAAGCAGAAGACGGCATACGAGATNNNNNNNNGTCTCGTGGGCTCGGAG

### Sheet: Table S6 – Plasmids
ID	Description	Notes	Genbank file
Plasmid 1	PiggyBac backbone	Used to clone PiggyBac beacons	pPB_backbone.dna
Plasmid 2	PiggyBac v1 beacon	Used in the pilot and bulk-Shred-seq experiments	pPB_beacon_egfp_v1.gb
Plasmid 3	Lentivirus backbone	Used to clone lentiviral beacons	pLV_backbone.dna
Plasmid 4	SB backbone	Used to clone SleepingBeauty beacons
Plasmid 5	PiggyBac v2 beacon	Used for bulk-Shred-seq experiments	pPB_beacon_egfp_v2.gb
Plasmid 6	Lentivirus v2 beacon	Used for bulk-Shred-seq experiments	pLV_beacon_egfp_v2.gb
Plasmid 7	SleepingBeauty v2 beacon	Used for bulk-Shred-seq experiments	pSB_beacon_egfp_v2.gb
Plasmid 8	PiggyBac v3 beacon	Used for bulk-Shred-seq experiments	pPB_beacon_egfp_v3.gb
Plasmid 9	GFP-targeting crRNA	Used in all bulk Shred-seq experiments	pSmart_nla_crGFP2.gb
Plasmid 10	GFP-targeting crRNA-107	Used for scShred-seq	pSmart_nla_crGFP107.gb
Genbank files are available on https://github.com/pinglaylab/deletion_scanning
